# Single-cell profiling reveals the intratumor heterogeneity and immunosuppressive microenvironment in cervical adenocarcinoma

**DOI:** 10.1101/2024.03.20.586024

**Authors:** Yang Peng, Jing Yang, Jixing Ao, Yilin Li, Jia Shen, Xiang He, Dihong Tang, Chaonan Chu, Congrong Liu, Liang Weng

**Affiliations:** Fourth Department of Gynecologic Oncology, Hunan Cancer Hospital/The Affiliated Cancer Hospital of Xiangya School of Medicine, Central South University, 283 Tongzipo Road, Changsha 410013, Hunan, China; Department of Pathology, Third Hospital, School of Basic Medical Sciences, Peking University Health Science Center, Beijing, 100191, China; Department of Gynecologic Oncology, Changsha Kexin Cancer Hospital, 292 Fenglinsan Road, Changsha 410004, Hunan, China; Department of Pathology, Hunan Cancer Hospital/The Affiliated Cancer Hospital of Xiangya School of Medicine, Central South University, 283 Tongzipo Road, Changsha 410013, Hunan, China; Xiangya Cancer Center, Xiangya Hospital, Central South University, Changsha 410008, China; Key Laboratory of Molecular Radiation Oncology of Hunan Province, Changsha 410008, China; Hunan International Science and Technology Collaboration Base of Precision Medicine for Cancer, Changsha 410008, China

## Abstract

**Background:** Cervical adenocarcinoma (ADC) is more aggressive compared to other types of cervical cancer (CC), such as squamous cell carcinoma (SCC). The tumor immune microenvironment (TIME) and tumor heterogeneity are recognized as pivotal factors in cancer progression and therapy. However, the disparities in TIME and heterogeneity between ADC and SCC are poorly understood.

**Methods:** We performed single-cell RNA sequencing on 11 samples of ADC tumor tissues, with other 4 SCC samples served as controls. The immunochemistry and multiplexed immunofluorescence were conducted to validate our findings.

**Results:** Compared to SCC, ADC exhibited unique enrichments in several sub-clusters of epithelial cells with elevated stemness and hyper-malignant features, including the Epi_10_CYSTM1 cluster. ADC displayed a highly immunosuppressive environment characterized by the enrichment of regulatory T cells (Tregs) and tumor-promoting neutrophils. The Epi_10_CYSTM1 cluster recruits Tregs via ALCAM-CD6 signaling, while Tregs reciprocally induce stemness in the Epi_10_CYSTM1 cluster through TGFβ signaling. Importantly, our study revealed that the Epi_10_CYSTM1 cluster could serve as a valuable predictor of lymph node metastasis for CC patients.

**Conclusions:** This study highlights the significance of ADC-specific cell clusters in establishing a highly immunosuppressive microenvironment, ultimately contributing to the heightened aggressiveness and poorer prognosis of ADC compared to SCC.
