## Supplementary Table 1 for "Single-cell profiling reveals the intratumor heterogeneity and immunosuppressive microenvironment in cervical adenocarcinoma"

### Sheet: 工作表1
Sample number	Age	Pathological types	HPV status	HPV type	FIGO Stage	Grading	Collecting date
S1	53	ADC	Positive	16	IB2	G1-G2	2021.11.02
S2	55	ADC	Positive	18	IIB	G3	2021.11.02
S3	45	SCC	Negative	-	IIIC2p	G2	2021.11.03
S4	52	ADC	Negative	-	IIIC2p	G2	2021.11.16
S5	58	ADC	Positive	16	IIIC1p	G2-3	2021.11.26
S6	70	SCC	Negative	-	IB3	G2	2021.11.30
S7	48	ADC	Positive	18	IIIC1p	G1-2	2022.02.14
S8	54	ADC	Positive	16, 18	IB2	G1-2	2022.04.01
S9	39	ADC	Negative	-	IB2	G1-2	2022.04.13
S10	60	ADC	Negative	-	IIIC1p	G2	2022.04.14
S11	50	ADC	Negative	-	IIA	G3	2022.04.25
S12	48	ADC	Negative	-	IB3	G2	2022.05.14
S13	44	ADC	Positive	18	IB2	G2-3	2022.05.21
S14	59	SCC	Positive	16	IB2	G2	2022.08.02
S15	58	SCC	Positive	16	IIA	G2	2022.08.15
