## Supplementary Table 2 for "Single-cell profiling reveals the intratumor heterogeneity and immunosuppressive microenvironment in cervical adenocarcinoma"

### Sheet: 工作表1
Cat#	Cell Type	Cell Counts	Percentage (100%)
1	T cell	38627	37.8652
2	Epithelial cell	32199	31.5639
3	Neutrophil	12586	12.3378
4	Macrophage	6798	6.66392
5	Fibroblast	4258	4.17402
6	Plasma cell	4044	3.96424
7	Endothelial cell	1389	1.3616
8	B cell	1326	1.29985
9	Mast cell	785	0.769517
total		102012
