## Supplementary Table 3 for "Single-cell profiling reveals the intratumor heterogeneity and immunosuppressive microenvironment in cervical adenocarcinoma"

### Sheet: 工作表1
Cell types	Genes
T cell	PTPRC, CD3D, CD3E, CD3G
Epithelial cell	EPCAM, SLP1, KRT,SFN, CDKN2A, CD24, CDH1
Neutrophil	CSF3R
Macrophage	CD68, CD163, LYZ
Fibroblasts	DCN, COL1A1, LUM, APOD
Plasma cell	JCHAIN, SDC1, SLAMF7
Endothelial cells	ENG, VWF, FLT1, PECAM1,CDH5, VMF
B cell	CD79A, MS4A1,CD79B
Mast cell	MS4A2
