## Supplementary Data 1-annotated copies of script for "Single-cell profiling reveals the intratumor heterogeneity and immunosuppressive microenvironment in cervical adenocarcinoma": Neutrophils_ann.txt

S100A2+_Neutrophils	Interferon_Neu
MT-ND1+_Neutrophils	Interferon_Neu
SLC25A37+_Neutrophils	Interferon_Neu
CCL5+_Neutrophils	Inhibition_Neu
ELF3+_Neutrophils	Inhibition_Neu
MT1X+_Neutrophils	promotor_Neu
